# sideRETRO: a pipeline for identifying somatic and dimorphic insertions of processed pseudogenes or retrocopies

**DOI:** 10.1101/2020.03.09.983858

**Authors:** Thiago L A Miller, Fernanda Orpinelli, José Leonel L Buzzo, Pedro A F Galante

**Affiliations:** Centro de Oncologia Molecular, Hospital Sírio-Libanês, São Paulo 01308-060, Brazil; Departamento de Bioquímica, Universidade de São Paulo, São Paulo, Brazil

**Keywords:** Processed pseudogenes, Retrocopies, Mobile Elements, Bioinformatics, Genomics

## Abstract

Retrocopies or processed pseudogenes are gene copies resulting from mRNA retrotransposition. These gene duplicates can be fixed, somatically inserted or dimorphic in the genome. However, knowledge regarding unfixed retrocopies (retroCNVs) is still limited, and the development of computational tools for effectively identifying and genotyping them is an urgent need. Here, we present sideRETRO, a pipeline dedicated not only to detecting retroCNVs in whole-genome or whole-exome sequencing data but also to revealing their insertion sites, zygosity, and genomic context and classifying them as somatic or dimorphic events. We show that sideRETRO can identify novel retroCNVs and genotype them (93.2% accuracy), in addition to identifying dimorphic retroCNVs in whole-genome and whole-exome data. Therefore, sideRETRO fills a gap in the literature and presents an efficient and straightforward algorithm to accelerate the study of retroCNVs.

**Availability:** sideRETRO is available at https://github.com/galantelab/sideRETRO
