## Supplemental Table 1 for "sideRETRO: a pipeline for identifying somatic and dimorphic insertions of processed pseudogenes or retrocopies"

### Sheet: Sheet1
CHROM	POS	TYPE	INFO
chr1	9061389	WGS	SVTYPE=INS;PG=BTBD7;PGTYPE=1;INTRONIC=SLC2A5;DP=91;SR=27
chr1	221182809	WGS	SVTYPE=INS;ORHO=0.348324;POLARITY=+;PG=ANO5;PGTYPE=1;DP=72;SR=64
chr11	38791107	WGS	SVTYPE=INS;ORHO=0.790591;POLARITY=-;PG=PCMTD1;PGTYPE=1;DP=370;SR=43
chr11	58199876	WGS	SVTYPE=INS;PG=TENM4;PGTYPE=1;NEAR=OR9Q2;DP=66;SR=13
chr11	108715020	WGS	SVTYPE=INS;ORHO=0.517508;POLARITY=-;PG=SKA3;PGTYPE=1;INTRONIC=DDX10;DP=134;SR=10
chr12	45729702	WGS	SVTYPE=INS;PG=ABCC1;PGTYPE=1;DP=13;SR=13
chr12	125316601	WGS	SVTYPE=INS;ORHO=-0.794070;POLARITY=-;PG=TDG;PGTYPE=1;DP=210;SR=36
chr13	43495690	WGS	SVTYPE=INS;ORHO=-0.572773;POLARITY=-;PG=TYRO3;PGTYPE=1;INTRONIC=ENOX1;DP=30;SR=3
chr13	105145989	WGS	SVTYPE=INS;PG=ANPEP;PGTYPE=1;DP=94;SR=27
chr15	39702423	WGS	SVTYPE=INS;PG=BAZ2A/RBMS2;PGTYPE=2;INTRONIC=FSIP1;DP=339;SR=28
chr15	40561980	WGS	SVTYPE=INS;ORHO=-0.830354;POLARITY=-;PG=CBX3;PGTYPE=1;INTRONIC=CCDC32;DP=204;SR=32
chr16	8648136	WGS	SVTYPE=INS;PG=SRGAP1;PGTYPE=1;EXONIC=METTL22;DP=28;SR=26
chr2	3884044	WGS	SVTYPE=INS;PG=ZNF664/ZNF664;PGTYPE=2;DP=50;SR=3
chr2	54627029	WGS	SVTYPE=INS;ORHO=0.552852;POLARITY=+;PG=CYB5D2;PGTYPE=1;INTRONIC=SPTBN1;DP=26;SR=3
chr2	115619091	WGS	SVTYPE=INS;ORHO=-0.785717;POLARITY=-;PG=SET;PGTYPE=1;INTRONIC=DPP10;DP=27;SR=5
chr5	180209151	WGS	SVTYPE=INS;PG=STK39;PGTYPE=1;EXONIC=RASGEF1C;DP=11;SR=11
chr6	13925069	WGS	SVTYPE=INS;PG=EXOC3;PGTYPE=1;INTRONIC=RNF182;DP=114;SR=8
chr6	160219053	WGS	SVTYPE=INS;PG=FRMPD3;PGTYPE=1;INTRONIC=SLC22A2;DP=12;SR=3
chr7	49592789	WGS	SVTYPE=INS;ORHO=0.537378;POLARITY=+;PG=WWP1;PGTYPE=1;DP=31;SR=7
chr9	33130550	WGS	SVTYPE=INS;PG=MRPS18A;PGTYPE=1;INTRONIC=B4GALT1;DP=40;SR=7
chr1	9061389	WXS	SVTYPE=INS;ORHO=-0.423754;POLARITY=+;PG=BTBD7;PGTYPE=1;INTRONIC=SLC2A5;DP=352;SR=51
chr1	221182809	WXS	SVTYPE=INS;ORHO=0.384514;POLARITY=+;PG=ANO5;PGTYPE=1;DP=33;SR=31
chr11	108715020	WXS	SVTYPE=INS;PG=SKA3;PGTYPE=1;INTRONIC=DDX10;DP=35;SR=4
chr15	40562218	WXS	SVTYPE=INS;IMPRECISE;CIPOS=-238,238;PG=CBX3;PGTYPE=1;INTRONIC=CCDC32;DP=56
chr7	137300977	WXS	SVTYPE=INS;PG=HSPE1;PGTYPE=2;INTRONIC=PTN;DP=33;SR=1
chr9	33130550	WXS	SVTYPE=INS;PG=MRPS18A;PGTYPE=1;INTRONIC=B4GALT1;DP=157;SR=15
											WGS: SR > 2; WXS: DP > 30
